# Computationally Engineered CRISPR-SpyCas9 High-Fidelity Variants with Improved Specificity and Reduced Non-specific DNA Damage

**DOI:** 10.1101/2023.04.11.536265

**Authors:** Roy Rabinowitz, Oded Shor, Johanna Zerbib, Shay Herman, Natalie Zelikson, Shreyas Madiwale, Nataly Yom-Tov, Uri Ben-David, Felix Benninger, Daniel Offen

## Abstract

The CRISPR-Cas system holds great promise in the treatment of diseases caused by genetic variations. As wildtype SpyCas9 is known to generate many off-target effects, its use in the clinic remains controversial due to safety concerns. Several high-fidelity Cas9 variants with greater specificity have been developed using rational design and directed evolution. However, the enhancement of specificity by these methods is limited by factors like selection pressure and library diversity. Thus, *in-silico* protein engineering may provide a more efficient route for enhancing specificity, although computationally testing these proteins remains challenging. We recently demonstrated the advantage of normal mode analysis to simulate and predict the enzymatic function of SpyCas9 in the presence of mismatches. Here, we report several mathematical models describing the entropy and functionality relationships in the CRISPR-Cas9 system. We demonstrate the invariant characteristics of these models across different conformational structures. Based on these invariant models, we developed ComPE, a novel computational protein engineering method to modify the protein and measure the vibrational entropy of wildtype or variant SpyCas9 in complex with its sgRNA and target DNA. Using this platform, we discovered novel high-fidelity Cas9 variants with improved specificity. We functionally validated the improved specificity of four variants, and the intact on-target activity in one of them. Lastly, we demonstrate their reduced off-target editing and non-specific gRNA-independent DNA damage, highlighting their advantages for clinical applications. The described method could be applied to a wide range of proteins, from CRISPR-Cas orthologs to distinct proteins in any field where engineered proteins can improve biological processes.
