## Supplemental Table 1 for "Computationally Engineered CRISPR-SpyCas9 High-Fidelity Variants with Improved Specificity and Reduced Non-specific DNA Damage"

### Sheet: Sheet1
Specificity
Cas	Specificity*	Svib
		Whole protein	Best residue	Best 2 residues (mean)	Best 3 residues (mean)	Best 4 residues (mean)	Best 5 residues (mean)
WT	70.76	0.027153	0.00628237	0.00941999	0.0103364	0.00888993	0.00826983
LZ3	90.36	0.0271477	0.00628107	0.00941793	0.0103368	0.00888967	0.00826948
eSpCas9(1.1)	98.34	0.0271576	0.00628294	0.00942937	0.0103416	0.00889389	0.008273
Sniper-Cas9	84.44	0.0271536	0.00629155	0.00942318	0.0103382	0.00889136	0.00827101
HIFI-Cas9	96.09	0.0271557	0.00628338	0.00942074	0.0103369	0.00889034	0.00827015
xCas(3.7)	90.04	0.0271517	0.00627861	0.00941738	0.0103366	0.00888984	0.00827009
evoCas9	99.96	0.0271948	0.00713803	0.00985161	0.010625	0.0091068	0.00844368
HypaCas9	97.69	0.027182	0.00628494	0.00942511	0.0103411	0.00889351	0.0082729
SpCas9-HF1	99.54	0.0271954	0.00635023	0.00945977	0.0103646	0.00891137	0.00828748
Activity
Cas	Activity*	1/delta(Svib)
		Best residue	Best 2 residues (mean)	Best 3 residues (mean)	Best 4 residues (mean)	Best 5 residues (mean)
WT	100
LZ3	101.89	4.15614e-06	-8.8549e-06	-3.99215e-06	-3.80618e-06	-7.26749e-06
eSpCas9(1.1)	88.04	-9.65419e-08	-5.76233e-06	-3.74787e-06	-5.09822e-06	-6.21885e-06
Sniper-Cas9	104.72	-7.40623e-07	-3.92314e-06	-2.82384e-06	-3.71815e-06	-1.16362e-05
HIFI-Cas9	97.26	-1.23314e-07	-5.88128e-06	-3.9095e-06	-3.05421e-06	-7.17117e-06
xCas(3.7)	50.11	-2.06655e-05	1.72757e-05	1.14832e-05	7.4711e-06	8.50106e-06
evoCas9	18.92	1.30845e-08	7.93603e-07	5.99674e-07	5.28562e-07	1.23784e-06
HypaCas9	59.65	-2.26731e-06	-0.00017888	-0.000118315	-4.33622e-05	-8.46721e-05
SpCas9-HF1	70.53	-4.07148e-06	-5.52143e-05	-3.70205e-05	-3.03255e-05	-5.18797e-05
*Specificity and activity empirical values obtained from Schmid-Burgk et al.
