## Supplemental Table 2 for "Computationally Engineered CRISPR-SpyCas9 High-Fidelity Variants with Improved Specificity and Reduced Non-specific DNA Damage"

### Sheet: Sheet1
Figure 2A
Cas	Specificity*	Mean Svib
		PDB: 4ZTO	PDB: 60OZ	PDB: 60OY
WT	70.76	10.3423	23.4446	9.61854
LZ3	90.36	10.3441		9.61785
eSpCas9(1.1)	98.34	10.3567	23.4556
Sniper-Cas9	84.44	10.3431	23.4508	9.61841
HIFI-Cas9	96.09	10.3481	23.4446	9.61863
xCas(3.7)	90.04		23.4383
evoCas9	99.96		23.6089	9.70577
HypaCas9	97.69		23.4447	9.62401
Cas9-HF1	99.54	10.3896	23.4542	9.63967
Figure 2B
Cas	Activity*	PDB: 4ZTO		PDB: 60OZ		PDB: 60OY
		1/delta(Activity)	1/delta(Svib)	1/delta(Activity)	1/delta(Svib)	1/delta(Activity)	1/delta(Svib)
WT	100
LZ3	101.89	0.00954927	-72.2209			0.0102817	-472.144
eSpCas9(1.1)	88.04	0.0113585	-45.0033	0.0102817	44247.8
Sniper-Cas9	104.72	0.0102817	-61.8988	0.0113585	-81.6633	0.00954927	11.9346
HIFI-Cas9	97.26	0.00981451	-67.0709	0.0141784	-192.308	0.00981451	76.9823
xCas(3.7)	50.11			0.0167645	-43478.3
evoCas9	18.92			0.0199561	3.24939	0.0528541	11737.1
HypaCas9	59.65			0.00954927	-178.52	0.0141784	-3.25934
Cas9-HF1	70.53	0.0141784	-4.65989	0.0528541	-534048	0.0167645	-5.73392
Figure 2C
PDB	FANCF Site	Empirical activity		∆S_vib=S_vib (on target )-S_vib (off target)
		% cleavage**	|off-on target|
7qqs	on-target	97.5	0	0
7qqt	off-target #1	35.1	62.4	10.8743
7qqu	off-target #2	62.4	35.1	6.66043
7qqv	off-target #3	0	97.5	16.0674
7qqw	off-target #4	53	44.5	7.25109
7qqx	off-target #5	80.4	17.1	2.5399
7qr5	off-target #6	8.2	89.3	15.1424
7qqz	off-target #7	5.2	92.3	15.1679
*Data taken from Schmid-Burgk et al.
** Data taken from Pacesa et al.
