## Supplemental Table 3 for "Computationally Engineered CRISPR-SpyCas9 High-Fidelity Variants with Improved Specificity and Reduced Non-specific DNA Damage"

### Sheet: Mismatches
		eSpCas9(1.1)			HiFi-Cas9			Sniper-Cas9			S512R			T519V			N692V			K735W			Q739R			V743N			K1129T			K1231I			R1359Q
Mismatch position	WT mean	mean	P value	Significance	mean	P value	Significance	mean	P value	Significance	mean	P value	Significance	mean	P value	Significance	mean	P value	Significance	mean	P value	Significance	mean	P value	Significance	mean	P value	Significance	mean	P value	Significance	mean	P value	Significance	mean	P value	Significance
1	61.88	39.65	0.030794	Yes	49.33	0.176733	No	55.24	0.396813	No	44.92	0.07334	No	66.48	0.643547	No	59.04	0.780155	No	16.56	0.005314	Yes	54.12	0.356664	No	26.2	0.010888	Yes	56.11	0.456164	No	55.57	0.532127	No	65.63	0.643342	No
2	69.13	33.65	0.004964	Yes	59.52	0.220752	No	71.37	0.776802	No	46.15	0.028127	Yes	79.42	0.217933	No	54.53	0.142002	No	34.33	0.007641	Yes	76.81	0.327179	No	37.39	0.009979	Yes	78.04	0.243214	No	74.74	0.582341	No	87.19	0.057414	No
3	80.31	46.02	0.006	Yes	84.73	0.519569	No	81.72	0.909007	No	46.69	0.008199	Yes	68.09	0.137612	No	65.51	0.11255	No	45.44	0.009629	Yes	84.26	0.572209	No	50.66	0.014059	Yes	84.71	0.56028	No	82.35	0.768644	No	90.1	0.417512	No
4	53.52	26.46	0.01805	Yes	29.36	0.000853	Yes	43.1	0.007652	Yes	44.37	0.063812	No	49.96	0.186851	No	37.4	0.003267	Yes	17.53	0.000193	Yes	67.36	0.275704	No	30.91	0.00029	Yes	52.46	0.566825	No	61.91	0.013137	Yes	69.77	0.015616	Yes
5	37.25	31.91	0.273712	No	23.5	0.004947	Yes	20.83	0.003249	Yes	41.28	0.200131	No	47.04	0.413857	No	57.17	0.162968	No	11.32	0.000875	Yes	38.47	0.665235	No	35.03	0.930852	No	21.46	0.26282	No	30.66	0.079884	No	39.4	0.579545	No
6	85.59	41.06	7.2e-05	Yes	84.6	0.887862	No	84.57	0.887689	No	40.28	0.000948	Yes	83.47	0.624269	No	61.05	0.024143	Yes	30.09	0.000164	Yes	77.01	0.106094	No	59.77	0.008055	Yes	86.69	0.72081	No	99.24	0.009058	Yes	90.12	0.533945	No
7	84.48	39.14	0.00828	Yes	75.84	0.488041	No	95.89	0.33805	No	45.19	0.012273	Yes	87.53	0.729924	No	64.18	0.149826	No	49.35	0.01625	Yes	91.54	0.440246	No	66.2	0.109472	No	90.18	0.52232	No	82.15	0.788146	No	97.19	0.205209	No
8	51.01	27.87	0.018705	Yes	30.17	0.031172	Yes	38.06	0.107646	No	41.37	0.190273	No	38.22	0.110397	No	33.11	0.050313	No	12.57	0.006619	Yes	32.53	0.048137	Yes	16.33	0.008889	Yes	31.01	0.039134	Yes	35.73	0.074548	No	44.45	0.350232	No
9	77.72	35.75	0.010098	Yes	25.23	0.007933	Yes	42.82	0.020956	Yes	43.66	0.025323	Yes	67.61	0.349857	No	39.54	0.061551	No	19.08	0.005245	Yes	78.28	0.950569	No	43.12	0.02617	Yes	72.89	0.608079	No	85.4	0.43045	No	95.33	0.127543	No
10	75.96	41.19	0.001567	Yes	49.54	0.106006	No	83.59	0.166729	No	44.53	0.003328	Yes	78.28	0.626919	No	49.07	0.006183	Yes	58.23	0.021031	Yes	95.66	0.01665	Yes	88.59	0.05738	No	87.79	0.192614	No	102	0.005721	Yes	113.1	0.003	Yes
11	45.85	33.9	0.037042	Yes	25.24	0.009864	Yes	38.63	0.24379	No	41.58	0.320716	No	48.78	0.521818	No	38.08	0.401267	No	22.88	0.006569	Yes	76.93	0.005065	Yes	38.08	0.118035	No	68.54	0.005635	Yes	70.38	0.004005	Yes	87.39	0.001323	Yes
12	81.9	55.65	0.02683	Yes	88.66	0.443306	No	97.36	0.122006	No	71.01	0.211756	No	93.69	0.493889	No	66.11	0.103785	No	92.58	0.223495	No	95.12	0.158129	No	74.51	0.773315	No	95.66	0.138744	No	106.5	0.032141	Yes	105.4	0.040511	Yes
13	89.62	66.51	0.014673	Yes	75.55	0.21753	No	86.24	0.572416	No	61.96	0.0144	Yes	89.62	0.999639	No	64.89	0.162392	No	92.65	0.647127	No	95.57	0.372139	No	124	0.298553	No	107.7	0.037241	Yes	110.7	0.022597	Yes	109.9	0.042202	Yes
14	87.09	30.95	0.040312	Yes	34.96	0.04646	Yes	56.42	0.119185	No	48.8	0.081119	No	76.71	0.519917	No	37.08	0.041132	Yes	55.3	0.112152	No	91	0.771843	No	78.89	0.557895	No	96.13	0.524539	No	108.7	0.207459	No	103.2	0.302985	No
15	87.11	43.95	0.009035	Yes	60.49	0.034828	Yes	69.14	0.098325	No	46.79	0.012957	Yes	83.18	0.655512	No	48.09	0.053994	No	89.21	0.799304	No	99.29	0.327869	No	98.97	0.270779	No	99.28	0.207936	No	104.1	0.109098	No	103.4	0.118956	No
16	84.09	40.24	0.002079	Yes	61.84	0.024709	Yes	81	0.58926	No	55.29	0.009319	Yes	84.55	0.955223	No	42.7	0.002059	Yes	81.81	0.747509	No	93.71	0.156964	No	93.92	0.151109	No	93.45	0.290962	No	101.9	0.038853	Yes	103.4	0.02938	Yes
17	75.18	30.04	4.4e-05	Yes	33.45	0.000342	Yes	47.05	0.002411	Yes	43.19	0.00135	Yes	79.23	0.67635	No	39.06	0.072001	No	54.6	0.003173	Yes	86.13	0.031887	Yes	67.61	0.069834	No	93.67	0.009668	Yes	96.84	0.064708	No	101	0.152131	No
18	79.78	42.7	0.013772	Yes	70.6	0.325075	No	87.47	0.405454	No	60.92	0.093388	No	89.47	0.32931	No	56.24	0.059947	No	95.64	0.146404	No	96.06	0.130159	No	105.6	0.041454	Yes	97.39	0.1066	No	105.3	0.041599	Yes	105.2	0.042805	Yes
19	90.7	93.38	0.768491	No	97.72	0.406146	No	96.47	0.37119	No	60.27	0.056203	No	85.65	0.386929	No	92.34	0.816511	No	91.41	0.907931	No	96.77	0.465708	No	96.1	0.455802	No	99.81	0.170046	No	107.1	0.065433	No	102.8	0.29094	No
	Statistics parameters:
	Multiple t-test, unpaired with Welch correction per row
	a = 0.05 (threshold for P value comparisons)

### Sheet: Perfect Match
	GFP disruption for perfect-matched gRNA
	WT	eSpCas9(1.1)	HiFi-Cas9	Sniper-Cas9	S512R	T519V	N692V	K735W	Q739R	V743N	K1129T	K1231I	R1359Q
	64.645	59.725	71.54	65.63	34.515	43.7	44.39	83.025	82.405	71.73	80.14	80.91	75.46
	67.825	54.355	66.99	60.84	32.785	47.93	42.51	80.495	77.295	71.41	87.21	74.63	78.14
	58.065	44.475
	51.045	34.815
Average	60.395	48.3425	69.265	63.235	33.65	45.815	43.45	81.76	79.85	71.57	83.675	77.77	76.8
