## Supplemental File 1 for "Computationally Engineered CRISPR-SpyCas9 High-Fidelity Variants with Improved Specificity and Reduced Non-specific DNA Damage"

### Sheet: Plasmids
Plasmids
#	Plasmid	Promoter	Resistance	Description	Ref
1	WT SpyCas9	CMV	Bsd	Expression of WT Cas9
2	eSpCas9(1.1)	CMV	Bsd	Expression of variant Cas9	Slaymaker 2016
3	HiFi-Cas9	CMV	Bsd	Expression of variant Cas9	Vakulskas 2018
4	Sniper-Cas9	CMV	Bsd	Expression of variant Cas9	Lee 2018
5	S512R	CMV	Bsd	Expression of variant Cas9
6	T519V	CMV	Bsd	Expression of variant Cas9
7	N692V	CMV	Bsd	Expression of variant Cas9
8	K735W	CMV	Bsd	Expression of variant Cas9
9	Q739R	CMV	Bsd	Expression of variant Cas9
10	V743N	CMV	Bsd	Expression of variant Cas9
11	K1129T	CMV	Bsd	Expression of variant Cas9
12	K1231I	CMV	Bsd	Expression of variant Cas9
13	R1359Q	CMV	Bsd	Expression of variant Cas9
14	Stuffer plasmid	CMV	Bsd	Used for qPCR experiments
15	GFP perfect match sgRNA	hU6	Puro (hPGK promoter)	Target the EGFP gene - GFP disruption assay	Fu 2013
16	GFP sgRNA mm1	hU6	Puro (hPGK promoter)	Target the EGFP gene - GFP disruption assay	Fu 2013
17	GFP sgRNA mm2	hU6	Puro (hPGK promoter)	Target the EGFP gene - GFP disruption assay	Fu 2013
18	GFP sgRNA mm3	hU6	Puro (hPGK promoter)	Target the EGFP gene - GFP disruption assay	Fu 2013
19	GFP sgRNA mm4	hU6	Puro (hPGK promoter)	Target the EGFP gene - GFP disruption assay	Fu 2013
20	GFP sgRNA mm5	hU6	Puro (hPGK promoter)	Target the EGFP gene - GFP disruption assay	Fu 2013
21	GFP sgRNA mm6	hU6	Puro (hPGK promoter)	Target the EGFP gene - GFP disruption assay	Fu 2013
22	GFP sgRNA mm7	hU6	Puro (hPGK promoter)	Target the EGFP gene - GFP disruption assay	Fu 2013
23	GFP sgRNA mm8	hU6	Puro (hPGK promoter)	Target the EGFP gene - GFP disruption assay	Fu 2013
24	GFP sgRNA mm9	hU6	Puro (hPGK promoter)	Target the EGFP gene - GFP disruption assay	Fu 2013
25	GFP sgRNA mm10	hU6	Puro (hPGK promoter)	Target the EGFP gene - GFP disruption assay	Fu 2013
26	GFP sgRNA mm11	hU6	Puro (hPGK promoter)	Target the EGFP gene - GFP disruption assay	Fu 2013
27	GFP sgRNA mm12	hU6	Puro (hPGK promoter)	Target the EGFP gene - GFP disruption assay	Fu 2013
28	GFP sgRNA mm13	hU6	Puro (hPGK promoter)	Target the EGFP gene - GFP disruption assay	Fu 2013
29	GFP sgRNA mm14	hU6	Puro (hPGK promoter)	Target the EGFP gene - GFP disruption assay	Fu 2013
30	GFP sgRNA mm15	hU6	Puro (hPGK promoter)	Target the EGFP gene - GFP disruption assay	Fu 2013
31	GFP sgRNA mm16	hU6	Puro (hPGK promoter)	Target the EGFP gene - GFP disruption assay	Fu 2013
32	GFP sgRNA mm17	hU6	Puro (hPGK promoter)	Target the EGFP gene - GFP disruption assay	Fu 2013
33	GFP sgRNA mm18	hU6	Puro (hPGK promoter)	Target the EGFP gene - GFP disruption assay	Fu 2013
34	GFP sgRNA mm19	hU6	Puro (hPGK promoter)	Target the EGFP gene - GFP disruption assay	Fu 2013
35	AAVS1 sgRNA	hU6	Puro (hPGK promoter)	Target the AAVS1 locus	IDT
36	sgRNA stuffer plasmid		Puro (hPGK promoter)
37	EMX1 sgRNA	hU6	BPK1520	Target the EMX1 locus	Hsu 2013
38	VEGFA site3	hU6	BPK1520	Target the VEGFA locus	Fu 2013
39	mCherry-P2A-Puro	EF1a	Puro	Used for gating on flow cytometry
40	lenti-EGFP-PEST	EF1a	-	Used to establish the EGFP-stable HEK293FT cells

### Sheet: gRNAs
gRNA sequences
rhAmpSeq experiement
Target	Sequence	PAM	Reference
EMX1 (target 3)	GAGTCCGAGCAGAAGAAGAA	GGG	Hsu et al
VEGFA (site 3)	GGTGAGTGAGTGTGTGCGTG	TGG	Fu et al
AAVS1	GGGGCCACTAGGGACAGGAT	TGG	IDT rhAmpSeq
GFP disruption assay
Target	Sequence	PAM	Reference
GFP - Perfect match	ggtggtgcagatgaacttca	GGG	Fu et at. (target site 3)
GFP mm1	ggtggtgcagatgaacttct	GGG	Fu et at. (target site 3)
GFP mm2	ggtggtgcagatgaacttga	GGG	Fu et at. (target site 3)
GFP mm3	ggtggtgcagatgaactaca	GGG	Fu et at. (target site 3)
GFP mm4	ggtggtgcagatgaacatca	GGG	Fu et at. (target site 3)
GFP mm5	ggtggtgcagatgaagttca	GGG	Fu et at. (target site 3)
GFP mm6	ggtggtgcagatgatcttca	GGG	Fu et at. (target site 3)
GFP mm7	ggtggtgcagatgtacttca	GGG	Fu et at. (target site 3)
GFP mm8	ggtggtgcagatcaacttca	GGG	Fu et at. (target site 3)
GFP mm9	ggtggtgcagaagaacttca	GGG	Fu et at. (target site 3)
GFP mm10	ggtggtgcagttgaacttca	GGG	Fu et at. (target site 3)
GFP mm11	ggtggtgcacatgaacttca	GGG	Fu et at. (target site 3)
GFP mm12	ggtggtgctgatgaacttca	GGG	Fu et at. (target site 3)
GFP mm13	ggtggtggagatgaacttca	GGG	Fu et at. (target site 3)
GFP mm14	ggtggtccagatgaacttca	GGG	Fu et at. (target site 3)
GFP mm15	ggtggagcagatgaacttca	GGG	Fu et at. (target site 3)
GFP mm16	ggtgctgcagatgaacttca	GGG	Fu et at. (target site 3)
GFP mm17	ggtcgtgcagatgaacttca	GGG	Fu et at. (target site 3)
GFP mm18	ggaggtgcagatgaacttca	GGG	Fu et at. (target site 3)
GFP mm19	gctggtgcagatgaacttca	GGG	Fu et at. (target site 3)

### Sheet: Primers
Primers
Target	Sequence	Purpose
PCR and sanger sequencing
hU6-For	GAGGGCCTATTTCCCATGATT	Sequence the spacer in the sgRNA plasmids
EMX1 For	GGAGCAGCTGGTCAGAGGGG	PCR and sequencing of endogenous EMX1 locus
EMX1 Rev	CCATAGGGAAGGGGGACACTGG	PCR and sequencing of endogenous EMX1 locus
VEGFA site 1 and 3 F	ATCCCTGGACACTTCCCAAAGGAC	PCR and sequencing of endogenous VEGFA locus
VEGFA site 1 and 3 R	CTCGACCCCCACCAAGGTTCAC	PCR and sequencing of endogenous VEGFA locus
AAVS1 For2	ATCCTCTCTGGCTCCATCGT	PCR and sequencing of endogenous AAVS1 locus
AAVS1 Rev	AGCCACCTCTCCATCCTCTT	PCR and sequencing of endogenous AAVS1 locus
rtPCR
GADD45-For	TGCGAGAACGACATCAACAT	qPCR primer for GADD45A
GADD45-Rev	GCAGGATCCTTCCATTGAGA	qPCR primer for GADD45A
DDB2-For	GCCATCTGTCCAGCAGGGGC	qPCR primer for DDB2
DDB2-Rev	GGGGTGAGTTGGGTGCCACG	qPCR primer for DDB2
RRM2B-For	CCTTGCGATGGATAGCAGATAG	qPCR primer for RRM2B
RRM2B-Rev	GCCAGAATATAG CAGCAAAAGATC	qPCR primer for RRM2B
XPC-For	TGAGACCATACCAGAGCCCA	qPCR primer for XPC
XPC-Rev	GGGCATACAGAGGGTGGTTC	qPCR primer for XPC
TIGAR-For	CGGCATGGAGAAACAAGATT	qPCR primer for TIGAR
TIGAR-Rev	CATGGTCTGCTTTGTCCTCA	qPCR primer for TIGAR
MDM2-For	GGTGGGAGTGATCAAAAGGA	qPCR primer for MDM2
MDM2-Rev	GTGGCGTTTTCTTTGTCGTT	qPCR primer for MDM2
CCGN1-For	ATATCGTGGGGTGAGGTGAG	qPCR primer for CCGN1
CCGN1-Rev	ACCACAGACCTTTGGCTGAC	qPCR primer for CCGN1

### Sheet: rhAmpSeq
VEGFA site 3 rhAmpSeq panel
Target Name	Assay ID	Forward Primer	Reverse Primer
chr10_97000819_97000839	RH.DEC3B826093A48EZ0Z	/rhSeq-f/CTAGTACCACCGGCACArGTGAC/GT4/	/rhSeq-r/CAGATCCTTAGGCGTGCrGTGTG/GT3/
chr11_69083660_69083680	RH.0E8BF4875F91456Z0Z	/rhSeq-f/TCTCCCTGTTGACATCATCTrCCTCT/GT2/	/rhSeq-r/GTCTGTTCCTGCATCTTGTArGAGGT/GT4/
chr12_6827879_6827899	RH.0858E2C550584D5Z0Z	/rhSeq-f/AGAGTAGCTGACCCACCTrGCAGT/GT2/	/rhSeq-r/TCGCACCCCAACACCTArCATCT/GT4/
chr14_105562683_105562703	RH.007215174C92479Z0Z	/rhSeq-f/GTGCAAACTAAGGTGTTTTCGrGGCCT/GT1/	/rhSeq-r/GTTATTTATTGTGTGGCGGTTrGCACG/GT3/
chr14_61612045_61612065	RH.6D4FF7B907984C9Z0Z	/rhSeq-f/TGAGTGTGTTCTCATGAGATCTrGATGG/GT1/	/rhSeq-r/ACTCAAAGTTTCACATGGTTGCrGGAGG/GT3/
chr14_65102431_65102451	RH.A4E0096A14394C3Z0Z	/rhSeq-f/TCCTCCTTGCTGCATTTTAAArGCTCT/GT1/	/rhSeq-r/CAGAAAAAGGAGTGTGGACGrCCGAT/GT3/
chr14_73886783_73886803	RH.B2FB2B0E207A47DZ0Z	/rhSeq-f/AATCACTGGCTAATGCTTACGrGCTGC/GT2/	/rhSeq-r/GCATGAACACTGATGGCTTTTrCTTCC/GT4/
chr16_74864211_74864231	RH.62F76A36027544EZ0Z	/rhSeq-f/CAGAAGTGGTTGATGAATTGCTTTTrGCATA/GT4/	/rhSeq-r/TTCCAGCCTTCAATTTTTCTTCTTrGAGAG/GT2/
chr16_79982424_79982444	RH.4BA9B4B33ACE4DCZ0Z	/rhSeq-f/TCGCTCATTTCCTACGGrCCCAG/GT2/	/rhSeq-r/GGTTCTTGCCCGTGTTrGTGTG/GT1/
chr18_76391207_76391227	RH.59A5BAD7FBF94C2Z0Z	/rhSeq-f/AAGGCTGTCATTTTTCTTCTCCArGATTC/GT4/	/rhSeq-r/AGCCTTTTAAAAGCAAATTGCGCrCATAG/GT3/
chr19_40055948_40055968	RH.693D34E94D304CAZ0Z	/rhSeq-f/AAGATTCCCACCCTGAATGArGTCTG/GT4/	/rhSeq-r/ATTCCTTTCTAAGGCACGAGTrCAGGA/GT1/
chr19_47229226_47229246	RH.0E8624DADFF9450Z0Z	/rhSeq-f/GTAGCTTTTTCCCATCCTCTGrCCTCT/GT3/	/rhSeq-r/AGAGGATCCAGGGTAGATGTrGGGAA/GT4/
chr20_20197628_20197648	RH.DD6A0FE659874F5Z0Z	/rhSeq-f/TGCACATATACCACACTCTCArCACAC/GT4/	/rhSeq-r/AGGACCAATGTTGTCAGTGArCTGAG/GT4/
chr2_176598687_176598707	RH.411D72B85B1F422Z0Z	/rhSeq-f/CTTGACGTCTGGGTCCCrGAGCA/GT2/	/rhSeq-r/TCAGTCGGTCCCGAATTCrCGTCC/GT4/
chr22_37266771_37266791	RH.70B9944C16DB493Z0Z	/rhSeq-f/GAGGTGAATGGATTGTGGAGrGTAGT/GT1/	/rhSeq-r/GAAGGAGAAGCAGGGACATrCTTAT/GT2/
chr22_49344064_49344084	RH.5CEACA7BB0A1496Z0Z	/rhSeq-f/CCCTCTGACAGACTGCArGGCAA/GT2/	/rhSeq-r/CACCATCACACAGCCCTrCAGAC/GT1/
chr2_73089913_73089933	RH.E21065F1556844DZ0Z	/rhSeq-f/CAAAGCCCATTCCCTCTTTAGrCCAGA/GT2/	/rhSeq-r/AGATCTATTGGAATCCTGGAGTrGACCC/GT3/
chr3_194276084_194276104	RH.CB6884A0F549438Z0Z	/rhSeq-f/TCAAAGTCTCACACACTGACrCCACT/GT2/	/rhSeq-r/TGTTGATATGTGAGTCCAGAGrGTGTG/GT3/
chr3_71583647_71583667	RH.60F7DD21DAD44ACZ0Z	/rhSeq-f/GCACTAACTTCTTCAGCCTATrCTCCT/GT4/	/rhSeq-r/CTGATGATGAAGCTGCCTTTrCCTAA/GT2/
chr5_116098968_116098988	RH.98244A21EBF94D7Z0Z	/rhSeq-f/GGCCCATTTCTCCTTTGArGGTTC/GT4/	/rhSeq-r/TTGGGTTAGGAGAGCTGGrCTTGG/GT4/
chr5_90145149_90145150	RH.EA0E4D4790F8442Z0Z	/rhSeq-f/GAATTGAATGCAGCCTCAGTrGTCCA/GT2/	/rhSeq-r/GGCACTTACCATGAATGGAGrCTTGC/GT4/
chr6_156757183_156757203	RH.B57483EB7D88467Z0Z	/rhSeq-f/GAGGACAGAGATTGCACAAArGAAAT/GT3/	/rhSeq-r/GGTTTGGCTTGTGCTTATGrGTAGT/GT4/
chr6_43769723_43769743	RH.C157D96351D54CAZ0Z	/rhSeq-f/TTTGTGTGTATAAGTCTGTGTGTrGTGTG/GT1/	/rhSeq-r/GTGACAGAACTGATGCTGATTTrCTCAG/GT4/
chr9_23824545_23824565	RH.7AD6DCBA1C364DAZ0Z	/rhSeq-f/CATATCTGTCACCACACAGTTArCCACC/GT1/	/rhSeq-r/CTGGGAATCTAATGTATGGCATGrGTGAC/GT1/
AAVS1 rhAmpSeq panel
Target Name	Assay ID	Forward Primer	Reverse Primer
chr10_130782566_130782570	RH.6F0ACC1A5F1E43EZ0Z	/rhSeq-f/CTTAGAGGTTCTGGCAAGGArGAGAG/GT4/	/rhSeq-r/TTTATCTGTCCCCTCCACCrCCACA/GT2/
chr11_118846779_118846783	RH.93F9AB14864C401Z0Z	/rhSeq-f/GTAGTGAATTGCCGCTGTTArGCATT/GT4/	/rhSeq-r/AACAATTTCTGAGGAAGGAGGrCTGCT/GT2/
chr11_27064848_27064852	RH.495ED65C033F43BZ0Z	/rhSeq-f/CCTCTGTACTGTCCTAATCTCCrCCTCT/GT4/	/rhSeq-r/CACAGGATGCTTTCCTAGAGGrCAAGA/GT2/
chr11_61343779_61343783	RH.75CBC74D67E24FCZ0Z	/rhSeq-f/CCTGTATACAGTAGGCACTCArGTCCA/GT1/	/rhSeq-r/GTGGTTTCAGCATCTAAGGGrCAGCA/GT4/
chr12_107092501_107092505	RH.CDF8DC39D19241DZ0Z	/rhSeq-f/CCTGTGGGCTAAATCATTTCTrGAGTG/GT2/	/rhSeq-r/AGAAACAGATTGTCAGCCATTCrCTGCA/GT2/
chr13_105960577_105960581	RH.61C374EE2FAF460Z0Z	/rhSeq-f/GTCTCCATGAAGCCCAAATrCTGAT/GT3/	/rhSeq-r/GCAGATTTGTGCCACTGArGATCT/GT2/
chr15_89933459_89933463	RH.0667E467A4E74A3Z0Z	/rhSeq-f/GTCATCACACTCAGCTTTTCCrCACCA/GT3/	/rhSeq-r/CAGATAAGCTCAGGACAAGCArGTAGA/GT2/
chr17_75895458_75895462	RH.7A701C2A4F4144DZ0Z	/rhSeq-f/ACTTGACTTGGCTGCACrCACAC/GT4/	/rhSeq-r/TGGAGCTAAGAGAGCCTGrCAGGA/GT3/
chr18_48222164_48222168	RH.04ED3C1C9FAA423Z0Z	/rhSeq-f/GGGAGTTGATTTGCTGAGCATrCTACT/GT4/	/rhSeq-r/AAACAGCGTCAACCTTCTGArGTCCT/GT2/
chr19_16064180_16064184	RH.BE8E3C032D284FBZ0Z	/rhSeq-f/CTAGACACAAACGTAAACAGGAAArCATCA/GT3/	/rhSeq-r/GAGTTATGTGTCTTTCTGTGCTAArCTGGA/GT2/
chr19_55115753_55115757	RH.4E3C68D6A78B48EZ0Z	/rhSeq-f/TCATTAGAATCAGAAAGCCAGTTrCTGCT/GT2/	/rhSeq-r/ATGATGAAGCTTTTCCATTAAGTTrCCAGG/GT2/
chr21_41521018_41521022	RH.2BAFC0EE2328473Z0Z	/rhSeq-f/CCAAGGTCACGCCACTATArCTCCA/GT2/	/rhSeq-r/GACAGTCCAAAGGCTGCrCCATC/GT3/
chr2_204531418_204531422	RH.038379F093FA4D4Z0Z	/rhSeq-f/TCAGATCCCTGACCCGrCATGT/GT3/	/rhSeq-r/GGGAGCTTTCGTGGAArGATCT/GT2/
chr22_44303221_44303225	RH.03372FFF52F64EEZ0Z	/rhSeq-f/AAAACACGCACATGGTAGTArGATGC/GT1/	/rhSeq-r/TGTTCAGGCTGTGTATTCTGrGAGCA/GT1/
chr6_36797701_36797705	RH.ACF3C3A4D25941CZ0Z	/rhSeq-f/AAGACATCATCAGGCTCCArCTGTG/GT4/	/rhSeq-r/TTCACAGCTTGTAGGCCArGAGCT/GT2/
chr7_2104522_2104526	RH.66BD440597AC474Z0Z	/rhSeq-f/GTGCAAGTGAGGAGACGATrGTATG/GT4/	/rhSeq-r/CAGCCAAATGCCCATCTCrCTCTC/GT2/
chr7_51607199_51607203	RH.E380E0A22D1540CZ0Z	/rhSeq-f/CCTTATACACAGGTCTCAGTrCTCTC/GT1/	/rhSeq-r/GATTCAGAAGAGGCCTGAGrCAAAC/GT3/
chr7_74106826_74106830	RH.47C29852D2C54A4Z0Z	/rhSeq-f/CCAATTATTTTGTTCAAAGGTCCCTrGAGAT/GT3/	/rhSeq-r/GCCACTTTTCCAGATTATTCAAGAGrGACAA/GT2/
chr8_143802964_143802968	RH.919B1BFDD96A424Z0Z	/rhSeq-f/ACTTCTGTCTTCTGCCCTTTrGACCA/GT3/	/rhSeq-r/GCATTCTTTAATGAGATGGCCArGTCTC/GT4/
chr8_22778071_22778075	RH.58D721E1359F408Z0Z	/rhSeq-f/TTGGGCAGGAGATCTTGGrGTAGG/GT2/	/rhSeq-r/CAGAGTCCCATCAGGCTGrCTAAG/GT2/
EMX1 rhAmpSeq panel
Target Name	Assay ID	Forward Primer	Reverse Primer
chr10_57088957_57088977	RH.BC492E3401F544BZ0Z	/rhSeq-f/CTTGCTATACAAAGGTCTCTGrCACAG/GT4/	/rhSeq-r/CCTGTATTTTGACAAGCATCCrCCTTC/GT4/
chr11_43726387_43726407	RH.CF3E2B2EDBC14E8Z0Z	/rhSeq-f/GAGTCTGACACCTTTTAAGATCTrGACAG/GT4/	/rhSeq-r/GAAAACTCAAAGAAATGCCCAATrCATTG/GT4/
chr1_23394113_23394133	RH.83BC234598DE4C1Z0Z	/rhSeq-f/AGGACAAAGTACAAACGGCArGAAGC/GT1/	/rhSeq-r/TTGCCCACCCTAGTCATTGrGAGGT/GT2/
chr13_27195509_27195529	RH.E27E90A12262479Z0Z	/rhSeq-f/GATGTAGTTCTGACATTCCTCrCTGAG/GT2/	/rhSeq-r/TTTTGGTCAATATCTGAAAGGTTTrATTTG/GT1/
chr15_43817554_43817574	RH.00D54D40975648EZ0Z	/rhSeq-f/GAATTAGTGGAGTGAGGCACATArGATTT/GT3/	/rhSeq-r/ACATACATATGTACACACGCAACrCTCCC/GT4/
chr15_99752262_99752282	RH.0F64E87F17A94DDZ0Z	/rhSeq-f/GAAGACCAGACTCAGTAAAGCrCTGGA/GT2/	/rhSeq-r/AAATCCTTCTTTAGGGCCCArGCTGT/GT2/
chr17_76881478_76881498	RH.22233A5857DF42AZ0Z	/rhSeq-f/GGGAATAAACTTGTGCTTATTTGTTGrGAAGA/GT2/	/rhSeq-r/AAAACTTTAAGAAACAGTTGTTTTGTTTTrGTTTT/GT1/
chr2_217513374_217513394	RH.21A2048A1999452Z0Z	/rhSeq-f/GGAATAAAGGCGAGGAAGCrGGGAG/GT3/	/rhSeq-r/CTGTCTGCCTCTGACGACrGAGCA/GT4/
chr2_218980338_218980358	RH.5A73B32BB11F42EZ0Z	/rhSeq-f/GTGATCCGCGGGATGTTrCTTCT/GT1/	/rhSeq-r/GCACCATTCACTCCACCTrGATCT/GT3/
chr2_72933858_72933878	RH.086CD6301BFA460Z0Z	/rhSeq-f/GGTACTTCATGTCCGTGCTrCTTGA/GT2/	/rhSeq-r/CACTTGGAGAGTCAGAGGTrCACAA/GT4/
chr3_4989918_4989938	RH.CD81FC039D544F6Z0Z	/rhSeq-f/CCTGGCCAACCTCTTTGTATAArGAAAA/GT3/	/rhSeq-r/TCCTCCCTGCATTTCTTATCArCACTT/GT2/
chr3_95971326_95971346	RH.1587ADF367E644CZ0Z	/rhSeq-f/AGAGGCAAACTAGGACAACCArCTTAC/GT4/	/rhSeq-r/CCGGTCTGAGTGATGGAAGrGAACC/GT1/
chr4_21139700_21139720	RH.1D3077185FB9494Z0Z	/rhSeq-f/CACACCAGCAATGCTCTCrGTCTT/GT3/	/rhSeq-r/CTTGGCCCTTCCTCTGTArCTCTA/GT1/
chr5_147453616_147453636	RH.899E820C99E5430Z0Z	/rhSeq-f/TCTTAACACCTCCCTTTGCArGATGG/GT2/	/rhSeq-r/ATTGGAAGGCACTGAAACAAArGGCTA/GT4/
chr5_45358954_45358974	RH.F4EE2149D9184AFZ0Z	/rhSeq-f/AGATAGCCTCTCATTCCATAATCrCAGGG/GT2/	/rhSeq-r/GAAATTGTGGGTAACTGTTTAGATrGAGCC/GT4/
chr5_9227039_9227059	RH.5A853B2C3ABC40AZ0Z	/rhSeq-f/ACTTTCCATCTCGACTCAACTrCAGGA/GT3/	/rhSeq-r/GATGCCCCTGAGATTCACATrCTATG/GT2/
chr6_110170197_110170217	RH.57301850422A4B1Z0Z	/rhSeq-f/AATGTGCTTCAACCCATCACrGGCCT/GT1/	/rhSeq-r/CATCAGTGTTGGCTTTCACAArGGATG/GT3/
chr6_9118555_9118575	RH.D06A4B9CE7C448BZ0Z	/rhSeq-f/AACACATGCATTATGGTTTCCAArCAGGA/GT2/	/rhSeq-r/CTAGATTTGCCCATTCAACTCTrCTAGG/GT4/
chr8_127789000_127789020	RH.B12F962CBC4A4F9Z0Z	/rhSeq-f/AAACATGATGCTGGCATCTGrCTGCA/GT1/	/rhSeq-r/TGGTGCTGTCCTCGATATAGTrGAGTG/GT4/
chrX_53440753_53440773	RH.C9F7D713840C40FZ0Z	/rhSeq-f/AAAATCCTCCCCGGCTTArGGTAC/GT4/	/rhSeq-r/TCTCCCTATCCCTCACAAArCCGTC/GT3/
